# Customized genomes for human and mouse ribosomal DNA mapping

**DOI:** 10.1101/2022.11.10.514243

**Authors:** Subin S. George, Maxim Pimkin, Vikram R. Paralkar

## Abstract

Ribosomal RNAs (rRNAs) are transcribed from rDNA repeats, the most intensively transcribed loci in the genome. Due to their repetitive nature, there is a lack of genome assemblies suitable for rDNA mapping, creating a vacuum in our understanding of how the most abundant RNA in the cell is regulated. Our recent work ^1^ revealed binding of numerous mammalian transcription and chromatin factors to rDNA. Several of these factors were known to play critical roles in development, tissue function, and malignancy, but their potential rDNA roles had remained unexplored. Our work demonstrated the blind spot into which rDNA has fallen in genetic and epigenetic studies, and highlighted an unmet need for public rDNA-optimized genome assemblies.

We customized five commonly used human and mouse assemblies - hg19 (GRCh37), hg38 (GRCh38), hs1 (T2T-CHM13), mm10 (GRCm38), mm39 (GRCm39) - to render them suitable for rDNA mapping. The standard builds of these genomes contain numerous fragmented or repetitive rDNA loci. We identified and masked all rDNA-like regions, added a single rDNA reference sequence of the appropriate species as a ∼45kb chromosome R, and created annotation files to aid visualization of rDNA features in browser tracks. We validated these customized genomes for mapping of known rDNA binding proteins, and present in this paper a simple workflow for mapping ChIP-seq datasets. These resources make rDNA mapping and visualization readily accessible to a broad audience.

Customized genome assemblies, annotation files, positive and negative control tracks, and Snapgene files of standard rDNA reference sequence are deposited to GitHub.
