## Supplementary material for "Customized genomes for human and mouse ribosomal DNA mapping": Table S2

### Sheet: Human Control Mapping Datasets
Target	Cell line	Target Repository	Target Library Accession	Target Run Accession	Target Source (Link to FASTQ)
CTCF	NB4	ENCODE	ENCLB666XYY	ENCFF001HUW	https://www.encodeproject.org/files/ENCFF001HUW/@@download/ENCFF001HUW.fastq.gz
InputForCTCF	NB4	ENCODE	ENCLB033XCI	ENCFF001HVB	https://www.encodeproject.org/files/ENCFF001HVB/@@download/ENCFF001HVB.fastq.gz
TBP	H1-hESC	ENCODE	ENCLB209AGQ	ENCFF000WWI	https://www.encodeproject.org/files/ENCFF000WWI/@@download/ENCFF000WWI.fastq.gz
IgGForTBP	H1-hESC	ENCODE	ENCLB674MWE	ENCFF000WUI	https://www.encodeproject.org/files/ENCFF000WUI/@@download/ENCFF000WUI.fastq.gz
POLR1A	HMEC	GEO	SRX591245	SRR1380969	https://trace.ncbi.nlm.nih.gov/Traces/?view=run_browser&acc=SRR1380969&display=download
InputForPOLR1A	HMEC	ENCODE	ENCLB481AJV	ENCFF556RIX; ENCFF749GHL; ENCFF913IHA; ENCFF788YKS (4 FASTQ files)	https://www.encodeproject.org/files/ENCFF556RIX/@@download/ENCFF556RIX.fastq.gz; https://www.encodeproject.org/files/ENCFF749GHL/@@download/ENCFF749GHL.fastq.gz; https://www.encodeproject.org/files/ENCFF913IHA/@@download/ENCFF913IHA.fastq.gz; https://www.encodeproject.org/files/ENCFF788YKS/@@download/ENCFF788YKS.fastq.gz
UBTF	GM12878	ENCODE	ENCLB684SXP	ENCFF002EDC	https://www.encodeproject.org/files/ENCFF002EDC/@@download/ENCFF002EDC.fastq.gz
InputForUBTF	GM12878	ENCODE	ENCLB321YWO	ENCFF002ECR	https://www.encodeproject.org/files/ENCFF002ECR/@@download/ENCFF002ECR.fastq.gz
EP300	GM12878	ENCODE	ENCLB209ATY	ENCFF000WAV	https://www.encodeproject.org/files/ENCFF000WAV/@@download/ENCFF000WAV.fastq.gz
IgGForEP300	GM12878	ENCODE	ENCLB209AHM	ENCFF000VWF	https://www.encodeproject.org/files/ENCFF000VWF/@@download/ENCFF000VWF.fastq.gz

### Sheet: Mouse Control Mapping Datasets
Target	Cell line	Target Repository	Target Library Accession	Target Run Accession	Target Source (Link to FASTQ)
CTCF	G1E	ENCODE	ENCLB260QYU	ENCFF001MNP	https://www.encodeproject.org/files/ENCFF001MNP/@@download/ENCFF001MNP.fastq.gz
InputForCTCF	G1E	ENCODE	ENCLB177UIM	ENCFF001MOR	https://www.encodeproject.org/files/ENCFF001MOR/@@download/ENCFF001MOR.fastq.gz
TBP	CH12	ENCODE	ENCLB069TPX	ENCFF001NLV	https://www.encodeproject.org/files/ENCFF001NLV/@@download/ENCFF001NLV.fastq.gz
IgGForTBP	CH12	ENCODE	ENCLB022IWR	ENCFF001NIF	https://www.encodeproject.org/files/ENCFF001NIF/@@download/ENCFF001NIF.fastq.gz
POLR1A	MEF	GEO	ERX2088159	ERR2029038	https://trace.ncbi.nlm.nih.gov/Traces/?view=run_browser&acc=ERR2029038&display=download
InputForPOLR1A	MEF	GEO	ERX2088138	ERR2029017	https://trace.ncbi.nlm.nih.gov/Traces/?view=run_browser&acc=ERR2029017&display=download
UBTF	CH12	ENCODE	ENCLB246LJV	ENCFF001NLK	https://www.encodeproject.org/files/ENCFF001NLK/@@download/ENCFF001NLK.fastq.gz
IgGForUBTF	CH12	ENCODE	ENCLB734NDR	ENCFF001NIM	https://www.encodeproject.org/files/ENCFF001NIM/@@download/ENCFF001NIM.fastq.gz
EP300	CH12	ENCODE	ENCLB523CIN	ENCFF001NKK	https://www.encodeproject.org/files/ENCFF001NKK/@@download/ENCFF001NKK.fastq.gz
IgGForEP300	CH12	ENCODE	ENCLB304ZZZ	ENCFF001MYM	https://www.encodeproject.org/files/ENCFF001MYM/@@download/ENCFF001MYM.fastq.gz
